# Cytosolic Adaptation to Mitochondrial Precursor Overaccumulation Stress Induces Progressive Muscle Wasting

**DOI:** 10.1101/733097

**Authors:** Xiaowen Wang, Frank A. Middleton, Rabi Tawil, Xin Jie Chen

**Affiliations:** Department of Biochemistry and Molecular Biology, State University of New York Upstate Medical University, Syracuse, NY 13210, USA; Department of Neuroscience and Physiology, State University of New York Upstate Medical University, Syracuse, NY 13210, USA; Department of Neurology, University of Rochester, Rochester, NY 14642, USA

## Abstract

Mitochondrial dysfunction causes muscle wasting (or atrophy) in many diseases and probably also during aging. The underlying mechanism is unclear. Accumulating evidence suggests that substantial levels of bioenergetic deficiency and oxidative stress are insufficient by themselves to intrinsically cause muscle wasting, raising the possibility that non-bioenergetic factors may contribute to mitochondria-induced muscle wasting. In this report, we show that chronic adaptation to mitochondria-induced proteostatic stress in the cytosol induces muscle wasting. We generated transgenic mice with unbalanced mitochondrial protein loading and import, by a two-fold increase in the expression of the nuclear-encoded mitochondrial carrier protein, Ant1. We found that the *ANT1*-transgenic mice progressively lose muscle mass. Skeletal muscle is severely atrophic in older mice without affecting the overall lifespan. Mechanistically, Ant1 overloading induces aggresome-like structures and the expression of small heat shock proteins in the cytosol. The data support mitochondrial Precursor Overaccumulation Stress (mPOS), a recently discovered cellular stress mechanism caused by the toxic accumulation of unimported mitochondrial precursors/preproteins. Importantly, the *ANT1*-transgenic muscles have a drastically remodeled transcriptome that appears to be trying to counteract mPOS, by repressing protein synthesis, and by stimulating proteasomal function, autophagy and lysosomal amplification. These anti-mPOS responses collectively reduce protein content, which is known to decrease myofiber size and muscle mass. Our work therefore revealed that a subtle imbalance between mitochondrial protein load and import is sufficient to induce mPOS *in vivo*, and that anti-mPOS adaptation is a robust mechanism of muscle wasting. This finding may help improve the understanding of how mitochondria contribute to muscle wasting. It could have direct implications for several human diseases associated with *ANT1* overexpression, including Facioscapulohumeral Dystrophy (FSHD).

**One Sentence Summary:** Proteostatic adaptations to proteostatic stress in the cytosol caused by unbalanced mitochondrial protein loading and import lead to progressive muscle wasting.
