## Supplemental Table 2 for "Cytosolic Adaptation to Mitochondrial Precursor Overaccumulation Stress Induces Progressive Muscle Wasting"

### Sheet: Sheet1
Gene Symbol	Log2 Change	Fold Change	limma q value	Title	Function
Mthfd2	5.32435	40.0672	3.56966e-16	Bifunctional methylenetetrahydrofolate dehydrogenase/cyclohydrolase, mitochondrial	This gene encodes a nuclear-encoded mitochondrial bifunctional enzyme with methylenetetrahydrofolate dehydrogenase and methenyltetrahydrofolate cyclohydrolase activities. Although its dehydrogenase activity is NAD-specific, it can also utilize NADP at a reduced efficiency.
Fgf21	5.20138	36.7934	3.91219e-10	Fibroblast growth factor 21	Theis gene encodes a member of the fibroblast growth factor (FGF) family. Fgf21 is a secreted endocrine factor that functions as a major metabolic regulator. Stimulates glucose uptake in differentiated adipocytes via the induction of glucose transporter SLC2A1/GLUT1 expression (but not SLC2A4/GLUT4 expression). Activity probably requires the presence of KLB.
Snd1	4.87021	29.2468	3.73225e-10	Staphylococcal nuclease domain-containing protein 1	Functions as a bridging factor between STAT6 and the basal transcription factor. Plays a role in PIM1 regulation of MYB activity. Plays a role in cell viability (By similarity). Functions as a transcriptional coactivator for STAT5.
Trib3	4.67838	25.6056	8.5509e-12	Tribbles homolog 3	The protein encoded by this gene is related to protein kinase, but it does not display kinase activity. It disrupts insulin signaling by binding directly to Akt kinases and blocking their activation. May bind directly to and mask the 'Thr-308' phosphorylation site in AKT1. Binds to ATF4 and inhibits its transcriptional activation activity. Interacts with the NF-kappa-B transactivator p65 RELA and…
Psat1	4.59003	24.0845	1.44449e-10	Phosphoserine aminotransferase	Catalyzes the reversible conversion of 3- phosphohydroxypyruvate to phosphoserine and of 3-hydroxy-2-oxo-4- phosphonooxybutanoate to phosphohydroxythreonine.
Asns	4.17862	18.1088	6.57997e-10	Asparagine synthetase	Enzyme that generates asparagine from aspartate. Loss of function mutation results in severe neurologic disorder associated with microcephaly, psychomotor delay, progressive encephalopathy, cortical atrophy, and seizures.
Slc7a5	4.06882	16.7818	1.04789e-10	Large neutral amino acids transporter small subunit 1	Sodium-independent, high-affinity transport of large neutral amino acids such as phenylalanine, tyrosine, leucine, arginine and tryptophan, when associated with SLC3A2/4F2hc. Involved in cellular amino acid uptake. Acts as an amino acid exchanger. Involved in the transport of L-DOPA across the blood- brain barrier, and that of thyroid hormones triiodothyronine (T3) and thyroxine (T4) across the c…
Ankrd1	3.93841	15.3313	1.45804e-08	Ankyrin repeat domain-containing protein 1	May play an important role in endothelial cell activation. May act as a nuclear transcription factor that negatively regulates the expression of cardiac genes
Gm5702	3.91367	15.0707	3.33953e-09	Predicted gene 5702	Likely a Pseudogene
Aldh18a1	3.77398	13.6798	6.89963e-15	Delta-1-pyrroline-5-carboxylate synthase	Bifunctional enzyme that converts glutamate to glutamate 5-semialdehyde, an intermediate in the biosynthesis of proline, ornithine and arginine.
Atf5	3.4243	10.7354	1.37771e-14	Cyclic AMP-dependent transcription factor ATF-5	Transcription factor that either stimulates or represses gene transcription through binding of different DNA regulatory elements such as cAMP response element (CRE) (consensus: 5'- GTGACGT[AC][AG]-3'), ATF5-specific response element (ARE) (consensus: 5'-C[CT]TCT[CT]CCTT[AT]-3') but also the amino acid response element (AARE), present in many viral and cellular promoters. Critically involved, ofte…
Arhgap33	3.36496	10.3028	2.02763e-09	Rho GTPase-activating protein 33	May be involved in several stages of intracellular trafficking (by similarity). Could play an important role in the regulation of glucose transport by insulin. May act as a downstream effector of RHOQ/TC10 in the regulation of insulin- stimulated glucose transport.
Arhgef2	3.09509	8.54507	4.08155e-10	Rho guanine nucleotide exchange factor 2	Activates Rho-GTPases by promoting the exchange of GDP for GTP. May be involved in epithelial barrier permeability, cell motility and polarization, dendritic spine morphology, antigen presentation, leukemic cell differentiation, cell cycle regulation, innate immune response, and cancer. Binds Rac-GTPases, but does not seem to promote nucleotide exchange activity toward Rac-GTPases. May stimulate …
Gadd45a	2.94118	7.68039	1.79296e-08	Growth arrest and DNA damage-inducible protein GADD45 alpha	This gene is a member of a group of genes whose transcript levels are increased following stressful growth arrest conditions and treatment with DNA-damaging agents. The protein encoded by this gene responds to environmental stresses by mediating activation of the p38/JNK pathway via MTK1/MEKK4 kinase. The DNA damage-induced transcription of this gene is mediated by both p53-dependent and -indepen…
Pycr1	2.85361	7.22805	3.76989e-11	Pyrroline-5-carboxylate reductase 1, mitochondrial	Housekeeping enzyme that catalyzes the last step in proline biosynthesis. Can utilize both NAD and NADP, but has higher affinity for NAD. Involved in the cellular response to oxidative stress.
Sesn2	2.84353	7.17775	1.44449e-10	Sestrin-2	Functions as an intracellular leucine sensor that negatively regulates the TORC1 signaling pathway through the GATOR complex. May negatively regulate protein translation in response to endoplasmic reticulum stress, via TORC1. May positively regulate the transcription by NFE2L2 of genes involved in the response to oxidative stress by facilitating the SQSTM1-mediated autophagic degradation of KEAP1…
N4bp2l1	2.82395	7.08097	4.96481e-10	NEDD4 binding protein 2-like 1	Unknown. Diseases associated withthis protein include inflammatory leiomyosarcoma.
Phyhd1	2.81523	7.03831	5.60605e-08	Phytanoyl-CoA dioxygenase domain-containing protein 1	Has alpha-ketoglutarate-dependent dioxygenase activity. Does not show detectable activity towards fatty acid CoA thioesters. Is not expected to be active with phytanoyl CoA.
Gm19410	2.71749	6.57727	3.73212e-08	Predicted gene 19410	Unknown.
Soat2	2.71623	6.57155	4.45339e-13	Sterol O-acyltransferase 2	This gene is a member of a small family of acyl coenzyme A:cholesterol acyltransferases. The gene encodes a membrane-bound enzyme localized in the endoplasmic reticulum that produces intracellular cholesterol esters from long-chain fatty acyl CoA and cholesterol. The cholesterol esters are then stored as cytoplasmic lipid droplets inside the cell. Plays a role in lipoprotein assembly and dietary …
Acot2	2.65531	6.2998	1.44449e-10	Acyl-coenzyme A thioesterase 2, mitochondrial	Acyl-CoA thioesterases are a group of enzymes that catalyze the hydrolysis of acyl-CoAs to the free fatty acid and coenzyme A (CoASH), providing the potential to regulate intracellular levels of acyl-CoAs, free fatty acids and CoASH. Most active on substrates with chain lengths ranging from C14-C20. The enzyme is involved in enhancing the hepatic fatty acid oxidation in meitochondria.
Myoz2	2.63817	6.2254	0.000485236	Myozenin-2	Myozenins may serve as intracellular binding proteins involved in linking Z line proteins such as alpha-actinin, gamma- filamin, TCAP/telethonin, LDB3/ZASP and localizing calcineurin signaling to the sarcomere. Plays an important role in the modulation of calcineurin signaling. May play a role in myofibrillogenesis.
G0s2	2.60993	6.10476	1.27586e-05	G0/G1 switch protein 2	Promotes apoptosis by binding to BCL2, hence preventing the formation of protective BCL2-BAX heterodimers.
Nupr1	2.52996	5.77554	6.57997e-10	Nuclear protein 1	Chromatin-binding protein that converts stress signals into a program of gene expression that empowers cells with resistance to the stress induced by a change in their microenvironment. Interacts with MSL1 and inhibits its activity on histone H4 'Lys-16' acetylation (H4K16ac) (by similarity). Binds the RELB promoter and activates its transcription, leading to the transactivation of IER3 (by simil…
Cyb5r1	2.50762	5.68683	9.0902e-14	NADH-cytochrome b5 reductase 1	NADH-cytochrome b5 reductases are involved in desaturation and elongation of fatty acids, cholesterol biosynthesis, drug metabolism, and, in erythrocyte, methemoglobin reduction.
Nog	2.49513	5.6378	5.95235e-10	Noggin	Essential for cartilage morphogenesis and joint formation. Inhibitor of bone morphogenetic proteins (BMP) signaling which is required for growth and patterning of the neural tube and somite. Inhibits chondrocyte differentiation through its interaction with GDF5 and, probably, GDF6.
Hspb7	2.44238	5.43538	2.67622e-05	Heat shock protein family, member 7	This gene encodes a small heat shock family B member that can heterodimerize with similar heat shock proteins. Also known as cardiac heat shock protein. Reduced expression is associated with cardiac myopathy in zebrafish.
Slc7a1	2.24091	4.72696	3.91219e-10	High affinity cationic amino acid transporter 1	High-affinity, low capacity permease involved in the transport of the cationic amino acids (arginine, lysine and ornithine) in non-hepatic tissues.
Gdf15	2.23421	4.70505	3.39212e-09	Growth differentiation factor 15	This gene encodes a secreted ligand of the TGF-beta (transforming growth factor-beta) superfamily of proteins. Ligands of this family bind various TGF-beta receptors leading to recruitment and activation of SMAD family transcription factors that regulate gene expression. Normally expressed at low concentrations, but is upregulated following organ damage in heart, lung, liver and kidney, where it …
Kcnk5	2.18761	4.55549	3.63283e-08	Potassium channel, subfamily K, member 5	Belongs to the two pore domain potassium channel (TC 1.A.1.8) family.
Pck2	2.1728	4.50897	1.2435e-11	Phosphoenolpyruvate carboxykinase [GTP], mitochondrial	Catalyzes the conversion of oxaloacetate (OAA) to phosphoenolpyruvate (PEP), the rate-limiting step in the metabolic pathway that produces glucose from lactate and other precursors derived from the citric acid cycle.
Atp1b1	2.15749	4.46136	0.000221874	Sodium/potassium-transporting ATPase subunit beta-1	This is the non-catalytic component of the active enzyme, which catalyzes the hydrolysis of ATP coupled with the exchange of Na(+) and K(+) ions across the plasma membrane. The beta subunit regulates, through assembly of alpha/beta heterodimers, the number of sodium pumps transported to the plasma membrane
Wfs1	2.13314	4.3867	4.99895e-07	Wolframin	Participates in the regulation of cellular Ca(2+) homeostasis, at least partly, by modulating the filling state of the endoplasmic reticulum Ca(2+) store.
Ddit3	2.12197	4.35289	1.7001e-09	DNA damage-inducible transcript 3 protein	Multifunctional transcription factor in ER stress response. Plays an essential role in the response to a wide variety of cell stresses and induces cell cycle arrest and apoptosis in response to ER stress. Plays a dual role both as an inhibitor of CCAAT/enhancer-binding protein (C/EBP) function and as an activator of other genes. Acts as a dominant-negative regulator of C/EBP-induced transcription…
Ghitm	2.11904	4.34406	2.73808e-13	Growth hormone-inducible transmembrane protein	Required for the mitochondrial tubular network and cristae organization. Involved in apoptotic release of cytochrome c.
Eif4ebp1	2.11152	4.32146	4.66388e-09	Eukaryotic translation initiation factor 4E-binding protein 1	Repressor of translation initiation that regulates EIF4E activity by preventing its assembly into the eIF4F complex: hypophosphorylated form competes with EIF4G1/EIF4G3 and strongly binds to EIF4E, leading to repress translation. In contrast, hyperphosphorylated form dissociates from EIF4E, allowing interaction between EIF4G1/EIF4G3 and EIF4E, leading to initiation of translation (By similarity).…
Tspyl4	2.08653	4.24727	2.17552e-09	Testis-specific Y-encoded-like protein 4	Predicted to be involved in nucleosome assembly and localize to the nucleus.
Esrrg	2.06693	4.18994	1.3875e-06	Estrogen-related receptor gamma	Orphan receptor that acts as transcription activator in the absence of bound ligand. Binds specifically to an estrogen response element and activates reporter genes controlled by estrogen response elements. Induces the expression of PERM1 in the skeletal muscle.
Srxn1	2.05375	4.15183	1.84829e-08	Sulfiredoxin-1	Contributes to oxidative stress resistance by reducing cysteine-sulfinic acid formed under exposure to oxidants in the peroxiredoxins PRDX1, PRDX2, PRDX3 and PRDX4. Does not act on PRDX5 or PRDX6. May catalyze the reduction in a multi-step process by acting both as a specific phosphotransferase and a thioltransferase.
Map1a	2.01714	4.0478	1.54468e-06	Microtubule-associated protein 1A	Structural protein involved in the filamentous cross- bridging between microtubules and other skeletal elements.
Nacad	2.0068	4.0189	2.19954e-06	NAC-alpha domain-containing protein 1	May prevent inappropriate targeting of non-secretory polypeptides to the endoplasmic reticulum (ER). May bind to nascent polypeptide chains as they emerge from the ribosome and block their interaction with the signal recognition particle (SRP), which normally targets nascent secretory peptides to the ER. May also reduce the inherent affinity of ribosomes for protein translocation sites in the ER …
Cdkn1a	2.00122	4.0034	1.38844e-06	Cyclin-dependent kinase inhibitor 1	May be involved in p53/TP53 mediated inhibition of cellular proliferation in response to DNA damage. Binds to and inhibits cyclin-dependent kinase activity, preventing phosphorylation of critical cyclin-dependent kinase substrates and blocking cell cycle progression. Functions in the nuclear localization and assembly of cyclin D-CDK4 complex and promotes its kinase activity towards RB1. At higher…
Mettl21c	-2.10187	-4.29266	0.000494243	Protein-lysine methyltransferase METTL21C	Protein-lysine methyltransferase.
Odf3l2	-2.49612	-5.64166	4.14499e-05	Outer dense fiber of sperm tails 3-like 2	Belongs to the ODF3 family.
Gm33543	-2.519	-5.73183	1.59389e-06	Predicted gene 33543	Unknown.
Dkk3	-2.65989	-6.31985	0.000114939	Dickkopf-related protein 3	Antagonizes canonical Wnt signaling by inhibiting LRP5/6 interaction with Wnt and by forming a ternary complex with the transmembrane protein KREMEN that promotes internalization of LRP5/6. DKKs play an important role in vertebrate development, where they locally inhibit Wnt regulated processes such as antero- posterior axial patterning, limb development, somitogenesis and eye formation. In the a…
Gm10925	-2.72176	-6.59679	6.50165e-05	Predicted gene 10925	Likely a pseudogene for ATP synthase F0 subunit 6.
Ighm	-3.64635	-12.5217	3.05398e-06	Immunoglobulin Heavy Constant Mu	Diseases associated with Ighm include Agammaglobulinemia, involved in developmental angiotensin activation of ERK and immune responses, including lectin induced complement pathway.
