## Supplemental Table 3 for "Cytosolic Adaptation to Mitochondrial Precursor Overaccumulation Stress Induces Progressive Muscle Wasting"

### Sheet: GSEA Pathways
Pathway_ID	Pathway	Database	# Genes	ES	NES	Size	p-value	FDR	Genes
WP310	mRNA processing	WikiPathways	189	0.478	1.994	439	0.00012	0.009	Slc25a4, Ankrd33b, Rpl32, Rpl38, Taf15, Rps24, Rps28, Rps9, Rps4x, Rps20, Rbfox2, Rps7, Rps11, Rps14, Rpl8, Rpl19, Rpl12, Rpl22, Rpl26, Exosc5, Rps13, Rpl37, Mrm3, Rpl11, Rps6, Rps29, Npm1, Zfp346, Eif3b, Ddx56, Rpl39, Synj2, Sugp2, Ewsr1, Nip7, Cstf2, Eif3g, Cstf1, Rpl7, Ilf3, U2af2, Rnps1, Snu13, Rnpepl1, Rpl37rt, Lingo1, Pabpc4, Rbm19, Ppargc1b, Pspc1, Safb2, Puf60, Wdr55, Rps23, Tra2b, Mrps28…
R-MMU-71291	Metabolism of amino acids and derivatives	REACTOME	72	0.494	1.952	229	0.00013	0.009	Aldh18a1, Slc3a2, Pycr1, Slc7a5, Psat1, Asns, Got1, Srm, Psmb5, Psmd11, Psph, Cth, Gnmt, Ddo, Mri1, Psmb2, Phykpl, Psmf1, Pycr2, Psmb1, Psma7, Hsd17b10, Qdpr, Txnrd1, Gclm, Mtrr, Psmd13, Phgdh, Nqo1, Aldh7a1, Psmb4, Psma4, Got2, Psmc6, Lias, Tshb, Psmb3, Pcbd1, Psmb6, Carns1, Psme3, Gpt2, Shmt1, Psmd3, Ass1, Psmc4, Psma2, Ddc, Ckm, Psmb10, Psmd9, Psmc2, Hpd, Bckdhb, Crym, Nmral1, Dlst, Eefsec, Bc…
R-MMU-72203	Processing of Capped Intron-Containing Pre-mRNA	REACTOME	118	0.509	2.009	227	0.00013	0.009	Polr2e, Prpf19, Nup62, Nup188, Polr2c, Srrm2, Cstf2, Sympk, Thoc5, Snrnp200, Cstf1, U2af2, Rnps1, Snu13, Puf60, Tra2b, Lsm7, Ndc1, Pcbp1, Snrnp40, Phf5a, Polr2g, Hnrnpa0, Nup43, Cherp, Srsf2, Polr2j, Ddx39b, Hnrnpa1, Nxf1, Thoc3, Srrm1, Cwc25, Nup155, Rae1, Usp39, Lsm4, Wbp11, Aaas, Snrpd2, Hnrnpf, Prpf31, Hnrnpl, Snrpe, Sugp1, Sf3b3, Ddx46, Snw1, Eftud2, Fus, Sf3b6, Sf3a1, Snrnp25, Bcas2, Bud31,…
R-MMU-72172	mRNA Splicing	REACTOME	103	0.529	2.027	177	0.00014	0.009	Polr2e, Prpf19, Polr2c, Srrm2, Cstf2, Sympk, Snrnp200, Cstf1, U2af2, Rnps1, Snu13, Puf60, Tra2b, Lsm7, Pcbp1, Snrnp40, Phf5a, Polr2g, Hnrnpa0, Cherp, Srsf2, Polr2j, Hnrnpa1, Srrm1, Cwc25, Usp39, Lsm4, Wbp11, Snrpd2, Hnrnpf, Prpf31, Hnrnpl, Snrpe, Sugp1, Sf3b3, Ddx46, Snw1, Eftud2, Fus, Sf3b6, Sf3a1, Snrnp25, Bcas2, Bud31, Sf3a3, Srsf5, Syf2, Lsm2, Hnrnpul1, Ppih, Plrg1, Eif4a3, Srsf6, Cpsf2, Polr…
mmu03013	RNA transport	KEGG	61	0.567	2.145	159	0.00014	0.009	Eif3c, Xpot, Eif4ebp1, Eif1, Eif5, Ran, Eif2s2, Eef1a2, Nup62, Eif3i, Eif3b, Nup188, Eif3f, Prmt5, Eif4b, Elac2, Thoc5, Eif3g, Rnps1, Rangap1, Pabpc4, Eif2b4, Ndc1, Ube2i, Eif3d, Xpo5, Nup43, Ddx39b, Ddx20, Eif2b2, Sec13, Nxf1, Thoc3, Srrm1, Nup155, Rae1, Pabpc1, Aaas, Eif1b, Gemin5, Acin1, Sap18b, Clns1a, Smn1, Casc3, Eif2b3, Kpnb1, Nup107, Eif4a3, Nup88, Pop5, Pop7, Rpp30, Eif2b5, Ncbp1, Gemin2…
mmu03010	Ribosome	KEGG	86	0.841	3.111	133	0.00014	0.009	Rps8, Rpsa, Rpl32, Rpl18a, Rps17, Rpl38, Rps5, Rpl29, Rpl13a, Rpl30, Rps24, Rplp0, Rpl34, Rps28, Rps9, Rpl18, Rps16, Rps4x, Rpl23a, Rpl6, Rpl7a, Rpl36a, Rps20, Rps7, Rps18, Rps11, Rps14, Rpl8, Rpl21, Rpl28, Rpl19, Rpl12, Rps2, Rpl23, Rpl37a, Rpl35, Rpl22, Rpl26, Rps15, Rps13, Rps15a, Mrps2, Mrpl3, Rpl27a, Rpl24, Rpl13, Rpl41, Rps26, Rpl10a, Rps10, Rpl37, Rpl11, Rpl17, Rps19, Rps6, Rps29, Rps3, Rp…
mmu03040	Spliceosome	KEGG	75	0.531	1.952	129	0.00014	0.009	Prpf19, Snrnp200, U2af2, Snu13, Puf60, Tra2b, Lsm7, Pcbp1, Snrnp40, Phf5a, Cherp, Srsf2, Ddx39b, Hnrnpa1, Thoc3, Usp39, Lsm4, Wbp11, Snrpd2, Prpf31, Acin1, Rbmx, Snrpe, Sf3b3, Ddx46, Snw1, Eftud2, Sf3b6, Sf3a1, Bcas2, Bud31, Sf3a3, Srsf5, Syf2, Lsm2, Ppih, Plrg1, Eif4a3, Prpf40b, Dhx8, Srsf6, Ncbp1, Snrpb2, Sf3a2, Aqr, Hnrnpa3, Srsf7, Prpf6, Rbm8a, Sf3b5, Prpf8, Snrpd1, Xab2, Hnrnpk, Hspa8, Lsm3,…
R-MMU-72766	Translation	REACTOME	82	0.831	3.027	121	0.00014	0.009	Eif3c, Rps8, Eif4ebp1, Rpsa, Rpl18a, Eef2, Rpl38, Rps5, Rpl29, Rpl13a, Rpl30, Rps24, Rplp0, Rpl34, Rps28, Rps9, Rpl18, Rps16, Rps4x, Rpl23a, Rpl6, Rpl7a, Rpl36a, Rps20, Rps7, Rps18, Rps11, Rps14, Rpl8, Rpl21, Rpl28, Rpl19, Rpl12, Rps2, Rpl23, Eif5, Rpl37a, Rpl35, Rpl22, Rpl26, Rps13, Rps15a, Rpl24, Rpl13, Rps26, Rpl10a, Eif2s2, Rps10, Rpl37, Rps19, Rps6, Rps29, Rps3, Rpl4, Rplp1, Rps21, Eif3i, Ee…
R-MMU-6791226	Major pathway of rRNA processing in the nucleolus and cytosol	REACTOME	81	0.801	2.903	116	0.00014	0.009	Rpl18a, Rpl38, Rpl29, Rpl13a, Rpl30, Rplp0, Rpl34, Rps9, Rpl18, Rpl23a, Rpl6, Rpl7a, Rrp9, Rpl36a, Pwp2, Rps7, Rps14, Rpl8, Rpl21, Rpl28, Rpl19, Rpl12, Rps2, Rpl23, Noc4l, Rpl37a, Rpl35, Wdr46, Rpl22, Rpl26, Pes1, Exosc5, Rpl24, Rpl13, Rpl10a, Rpl37, Utp20, Rps6, Rpl4, Fcf1, Rplp1, Las1l, Rpl14, Rpl39, Rpl35a, Rpl36al, Pdcd11, Rrp36, Tbl3, Heatr1, Rplp2, Rpl36, Snu13, Rpl37rt, Wdr36, Nol11, Rpl27…
R-MMU-72737	Cap-dependent Translation Initiation	REACTOME	76	0.851	3.045	105	0.00015	0.009	Eif3c, Rps8, Eif4ebp1, Rpsa, Rpl18a, Rpl38, Rps5, Rpl29, Rpl13a, Rpl30, Rps24, Rplp0, Rpl34, Rps28, Rps9, Rpl18, Rps16, Rps4x, Rpl23a, Rpl6, Rpl7a, Rpl36a, Rps20, Rps7, Rps18, Rps11, Rps14, Rpl8, Rpl21, Rpl28, Rpl19, Rpl12, Rps2, Rpl23, Eif5, Rpl37a, Rpl35, Rpl22, Rpl26, Rps13, Rps15a, Rpl24, Rpl13, Rps26, Rpl10a, Eif2s2, Rps10, Rpl37, Rps19, Rps6, Rps29, Rps3, Rpl4, Rplp1, Rps21, Eif3i, Eif3b, R…
R-MMU-927802	Nonsense-Mediated Decay (NMD)	REACTOME	66	0.833	2.964	101	0.00015	0.009	Rps8, Rpsa, Pnrc2, Rpl18a, Rpl38, Rps5, Rpl29, Rpl13a, Rpl30, Rps24, Rplp0, Rpl34, Rps28, Rps9, Rpl18, Rps16, Rps4x, Rpl23a, Rpl6, Rpl7a, Rpl36a, Rps20, Rps7, Rps18, Rps11, Rps14, Rpl8, Rpl21, Rpl28, Rpl19, Rpl12, Rps2, Rpl23, Rpl37a, Rpl35, Rpl22, Rpl26, Rps13, Rps15a, Rpl24, Rpl13, Rps26, Rpl10a, Smg5, Rps10, Rpl37, Rps19, Rps6, Rps29, Rps3, Rpl4, Rplp1, Rps21, Rpl14, Rpl39, Rpl35a, Rpl36al, Rp…
R-MMU-72706	GTP hydrolysis and joining of the 60S ribosomal subunit	REACTOME	71	0.862	3.055	99	0.00015	0.009	Eif3c, Rps8, Rpsa, Rpl18a, Rpl38, Rps5, Rpl29, Rpl13a, Rpl30, Rps24, Rplp0, Rpl34, Rps28, Rps9, Rpl18, Rps16, Rps4x, Rpl23a, Rpl6, Rpl7a, Rpl36a, Rps20, Rps7, Rps18, Rps11, Rps14, Rpl8, Rpl21, Rpl28, Rpl19, Rpl12, Rps2, Rpl23, Eif5, Rpl37a, Rpl35, Rpl22, Rpl26, Rps13, Rps15a, Rpl24, Rpl13, Rps26, Rpl10a, Eif2s2, Rps10, Rpl37, Rps19, Rps6, Rps29, Rps3, Rpl4, Rplp1, Rps21, Eif3i, Eif3b, Rpl14, Rpl3…
R-MMU-156827	L13a-mediated translational silencing of Ceruloplasmin expression	REACTOME	70	0.866	3.057	97	0.00015	0.009	Eif3c, Rps8, Rpsa, Rpl18a, Rpl38, Rps5, Rpl29, Rpl13a, Rpl30, Rps24, Rplp0, Rpl34, Rps28, Rps9, Rpl18, Rps16, Rps4x, Rpl23a, Rpl6, Rpl7a, Rpl36a, Rps20, Rps7, Rps18, Rps11, Rps14, Rpl8, Rpl21, Rpl28, Rpl19, Rpl12, Rps2, Rpl23, Rpl37a, Rpl35, Rpl22, Rpl26, Rps13, Rps15a, Rpl24, Rpl13, Rps26, Rpl10a, Eif2s2, Rps10, Rpl37, Rps19, Rps6, Rps29, Rps3, Rpl4, Rplp1, Rps21, Eif3i, Eif3b, Rpl14, Rpl39, Rpl…
WP662	Amino Acid metabolism	WikiPathways	25	0.551	1.938	95	0.00015	0.009	Aldh18a1, Pycr1, Iars, Asns, Eprs, Wars, Vars, Got1, Gsr, Srm, Farsb, Cth, Gclm, Aldh7a1, Got2, Gss, Cad, Gpt2, Ass1, Ddc, Adh5, Aco2, Mars2, Asl, Dlst
mmu_M00177	Ribosome, eukaryotes	KEGG	74	0.906	3.162	90	0.00015	0.009	Rps8, Rpsa, Rpl32, Rpl18a, Rps17, Rpl38, Rps5, Rpl29, Rpl13a, Rpl30, Rps24, Rplp0, Rpl34, Rps28, Rps9, Rpl18, Rps16, Rps4x, Rpl23a, Rpl6, Rpl7a, Rpl36a, Rps20, Rps7, Rps18, Rps11, Rps14, Rpl8, Rpl21, Rpl28, Rpl19, Rpl12, Rps2, Rpl23, Rpl37a, Rpl35, Rpl22, Rpl26, Rps15, Rps13, Rps15a, Rpl27a, Rpl24, Rpl13, Rpl41, Rps26, Rpl10a, Rps10, Rpl37, Rpl11, Rpl17, Rps19, Rps6, Rps29, Rps3, Rpl4, Rpl15, Rpl…
R-MMU-72689	Formation of a pool of free 40S subunits	REACTOME	68	0.886	3.08	88	0.00015	0.009	Eif3c, Rps8, Rpsa, Rpl18a, Rpl38, Rps5, Rpl29, Rpl13a, Rpl30, Rps24, Rplp0, Rpl34, Rps28, Rps9, Rpl18, Rps16, Rps4x, Rpl23a, Rpl6, Rpl7a, Rpl36a, Rps20, Rps7, Rps18, Rps11, Rps14, Rpl8, Rpl21, Rpl28, Rpl19, Rpl12, Rps2, Rpl23, Rpl37a, Rpl35, Rpl22, Rpl26, Rps13, Rps15a, Rpl24, Rpl13, Rps26, Rpl10a, Rps10, Rpl37, Rps19, Rps6, Rps29, Rps3, Rpl4, Rplp1, Rps21, Eif3i, Eif3b, Rpl14, Rpl39, Rpl35a, Rpl…
R-MMU-5368287	Mitochondrial translation	REACTOME	49	0.671	2.322	86	0.00015	0.009	Mrps18b, Mrps2, Mrpl3, Mrpl44, Mrps27, Mrps30, Mrps23, Gadd45gip1, Mrps9, Mrpl38, Mrps17, Mrpl24, Mrps26, Mrps35, Mrpl30, Mrpl47, Mrps28, Mrpl9, Mrps5, Mrpl17, Mrpl37, Mrpl21, Mrpl39, Eral1, Mrps15, Mrpl54, Mrpl58, Mrps10, Ptcd3, Mrpl46, Mrpl43, Mrpl15, Mrpl11, Mrps34, Mrpl57, Mrpl4, Mrpl53, Mrpl2, Mrpl12, Mrpl52, Mrpl10, Mrps16, Gfm1, Mrpl14, Mrps24, Aurkaip1, Mrps7, Mrpl19, Mrpl27
WP163	Cytoplasmic Ribosomal Proteins	WikiPathways	69	0.899	3.126	89	0.00015	0.009	Rps8, Rpsa, Rpl32, Rpl18a, Rps17, Rpl38, Rps5, Rpl29, Rpl13a, Rpl30, Rps24, Rplp0, Rpl34, Rps28, Rpl18, Rps16, Rps4x, Rpl23a, Rpl6, Rpl7a, Rpl36a, Rps20, Rps7, Rps18, Rps11, Rps14, Rpl8, Rpl21, Rpl28, Rpl19, Rpl12, Rps2, Rpl37a, Rpl35, Rpl22, Rpl26, Rps15, Rps13, Rps15a, Rpl27a, Rpl24, Rpl13, Rpl41, Rps26, Rpl10a, Rps10, Rpl37, Rpl11, Rpl17, Rps19, Rps6, Rps29, Rps3, Rpl4, Rpl15, Rpl31, Rplp1, Rp…
R-MMU-5419276	Mitochondrial translation termination	REACTOME	48	0.669	2.31	85	0.00015	0.009	Mrps18b, Mrps2, Mrpl3, Mrpl44, Mrps27, Mrps30, Mrps23, Gadd45gip1, Mrps9, Mrpl38, Mrps17, Mrpl24, Mrps26, Mrps35, Mrpl30, Mrpl47, Mrps28, Mrpl9, Mrps5, Mrpl17, Mrpl37, Mrpl21, Mrpl39, Eral1, Mrps15, Mrpl54, Mrpl58, Mrps10, Ptcd3, Mrpl46, Mrpl43, Mrpl15, Mrpl11, Mrps34, Mrpl57, Mrpl4, Mrpl53, Mrpl2, Mrpl12, Mrpl52, Mrpl10, Mrps16, Mrpl14, Mrps24, Aurkaip1, Mrps7, Mrpl19, Mrpl27
R-MMU-5389840	Mitochondrial translation elongation	REACTOME	49	0.676	2.325	83	0.00015	0.009	Mrps18b, Mrps2, Mrpl3, Mrpl44, Mrps27, Mrps30, Mrps23, Gadd45gip1, Mrps9, Mrpl38, Mrps17, Mrpl24, Mrps26, Mrps35, Mrpl30, Mrpl47, Mrps28, Mrpl9, Mrps5, Mrpl17, Mrpl37, Mrpl21, Mrpl39, Eral1, Mrps15, Mrpl54, Mrpl58, Mrps10, Ptcd3, Mrpl46, Mrpl43, Mrpl15, Mrpl11, Mrps34, Mrpl57, Mrpl4, Mrpl53, Mrpl2, Mrpl12, Mrpl52, Mrpl10, Mrps16, Gfm1, Mrpl14, Mrps24, Aurkaip1, Mrps7, Mrpl19, Mrpl27
R-MMU-975956	Nonsense Mediated Decay (NMD) independent of the Exon Junction Complex (EJC)	REACTOME	63	0.891	3.055	81	0.00015	0.009	Rps8, Rpsa, Rpl18a, Rpl38, Rps5, Rpl29, Rpl13a, Rpl30, Rps24, Rplp0, Rpl34, Rps28, Rps9, Rpl18, Rps16, Rps4x, Rpl23a, Rpl6, Rpl7a, Rpl36a, Rps20, Rps7, Rps18, Rps11, Rps14, Rpl8, Rpl21, Rpl28, Rpl19, Rpl12, Rps2, Rpl23, Rpl37a, Rpl35, Rpl22, Rpl26, Rps13, Rps15a, Rpl24, Rpl13, Rps26, Rpl10a, Rps10, Rpl37, Rps19, Rps6, Rps29, Rps3, Rpl4, Rplp1, Rps21, Rpl14, Rpl39, Rpl35a, Rpl36al, Rps3a1, Rplp2, …
R-MMU-1799339	SRP-dependent cotranslational protein targeting to membrane	REACTOME	65	0.894	3.056	80	0.00015	0.009	Rps8, Rpsa, Rpl18a, Rpl38, Rps5, Rpl29, Rpl13a, Rpl30, Rps24, Rplp0, Rpl34, Rps28, Rps9, Rpl18, Rps16, Rps4x, Rpl23a, Rpl6, Rpl7a, Rpl36a, Rps20, Rps7, Rps18, Rps11, Rps14, Rpl8, Rpl21, Rpl28, Rpl19, Rpl12, Rps2, Rpl23, Rpl37a, Rpl35, Rpl22, Rpl26, Rps13, Rps15a, Rpl24, Rpl13, Rps26, Rpl10a, Rps10, Rpl37, Rps19, Rps6, Rps29, Rps3, Rpl4, Rplp1, Rps21, Rpl14, Rpl39, Rpl35a, Rpl36al, Rps3a1, Rplp2, …
mmu01230	Biosynthesis of amino acids	KEGG	23	0.616	2.085	74	0.00015	0.009	Aldh18a1, Pycr1, Psat1, Shmt2, Got1, Psph, Cth, Prps1, Idh2, Pycr2, Aldoa, Phgdh, Aldh7a1, Got2, Acy1, Mat2a, Gpt2, Shmt1, Ass1, Idh3b, Aco2, Asl, Mat2b
mmu03008	Ribosome biogenesis in eukaryotes	KEGG	50	0.672	2.272	74	0.00015	0.009	Pwp2, Nob1, Ran, Nvl, Fcf1, Drosha, Gnl3, Sbds, Tbl3, Gnl2, Nhp2, Heatr1, Snu13, Wdr36, Gar1, Rexo2, Wdr43, Nat10, Eif6, Nxf1, Nop10, Csnk2b, Utp18, Rbm28, Nol6, Gnl3l, Gtpbp4, Pop5, Nop58, Pop7, Rpp30, Imp3, Utp15, Mdn1, Wdr3, Dkc1, Rcl1, Ak6, Rexo1, Lsg1, Tcof1, Fbl, Nop56, Spata5, Pop4, Csnk2a1, Utp14a, Riok1, Nxt1, Rrp7a
R-MMU-72662	Activation of the mRNA upon binding of the cap-binding complex and eIFs, and subsequent binding to 43S	REACTOME	35	0.835	2.679	54	0.00016	0.009	Eif3c, Rps8, Eif4ebp1, Rpsa, Rps5, Rps24, Rps28, Rps9, Rps16, Rps4x, Rps20, Rps7, Rps18, Rps11, Rps14, Rps2, Rps13, Rps15a, Rps26, Eif2s2, Rps10, Rps19, Rps6, Rps29, Rps3, Rps21, Eif3i, Eif3b, Rps3a1, Eif4b, Eif3g, Rps27rt, Rps23, Eif3d, Rps25
R-MMU-72702	Ribosomal scanning and start codon recognition	REACTOME	35	0.832	2.671	54	0.00016	0.009	Eif3c, Rps8, Rpsa, Rps5, Rps24, Rps28, Rps9, Rps16, Rps4x, Rps20, Rps7, Rps18, Rps11, Rps14, Rps2, Eif5, Rps13, Rps15a, Rps26, Eif2s2, Rps10, Rps19, Rps6, Rps29, Rps3, Rps21, Eif3i, Eif3b, Rps3a1, Eif4b, Eif3g, Rps27rt, Rps23, Eif3d, Rps25
R-MMU-72649	Translation initiation complex formation	REACTOME	34	0.83	2.653	53	0.00016	0.009	Eif3c, Rps8, Rpsa, Rps5, Rps24, Rps28, Rps9, Rps16, Rps4x, Rps20, Rps7, Rps18, Rps11, Rps14, Rps2, Rps13, Rps15a, Rps26, Eif2s2, Rps10, Rps19, Rps6, Rps29, Rps3, Rps21, Eif3i, Eif3b, Rps3a1, Eif4b, Eif3g, Rps27rt, Rps23, Eif3d, Rps25
WP307	Translation Factors	WikiPathways	25	0.676	2.126	48	0.00016	0.009	Eif3c, Eif4ebp1, Eif1, Eef2, Eif5, Eif2s2, Eef1a2, Eif3i, Eef1b2, Eif3b, Eif3f, Eif4b, Eif3g, Eef1d, Eif2b4, Eif3d, Eif2b2, Eif6, Pabpc1, Eif2b3, Eif2b5, Eif5a, Eif4h, Eif3h, Eif4a1
R-MMU-72695	Formation of the ternary complex, and subsequently, the 43S complex	REACTOME	33	0.86	2.693	47	0.00016	0.009	Eif3c, Rps8, Rpsa, Rps5, Rps24, Rps28, Rps9, Rps16, Rps4x, Rps20, Rps7, Rps18, Rps11, Rps14, Rps2, Rps13, Rps15a, Rps26, Eif2s2, Rps10, Rps19, Rps6, Rps29, Rps3, Rps21, Eif3i, Eif3b, Rps3a1, Eif3g, Rps27rt, Rps23, Eif3d, Rps25
mmu00970	Aminoacyl-tRNA biosynthesis	KEGG	18	0.818	2.528	44	0.00016	0.009	Gars, Sars, Mars, Lars, Nars, Iars, Yars, Cars, Aars, Eprs, Wars, Vars, Ears2, Tars, Farsb, Vars2, Kars, Hars
GO ID	GO Term	Category	# Genes	ES	NES	Size	p-value	FDR	Genes
GO:0005743	mitochondrial inner membrane	Component	132	0.466	1.936	408	0.00012	0.015	Aldh18a1, Ghitm, Slc25a4, Slc25a4, Slc25a4, Shmt2, Shmt2, Cox6a2, Vdac3, Timm10, Timm10, Gpx4, Phb2, Trap1, Mtg1, Rps3, Cox15, Cox15, Idh2, Atp5b, Atp5b, Cox7a2, Tomm40, Coq6, Oxa1l, Hsd17b10, Uqcrq, Nnt, Micu1, Ppif, 2410015M20Rik, Fdxr, Cox18, Ndufa7, Tmem11, Eci1, Stoml2, Stoml2, Cox7a2l, Atp5o, Timm44, Timm44, Timm44, Exog, Coq5, Timm8a1, Cox7b, Slc25a3, Atp5f1, Mrpl17, Aldh3a2, Got2, Got2, M…
GO:0006397	mRNA processing	Process	171	0.454	1.852	327	0.00012	0.015	Ern1, C1qbp, Rbfox2, Nol3, Zpr1, Prpf19, Supt4a, Sugp2, Srrm2, Pdcd11, Cstf2, Sympk, Thoc5, Snrnp200, Cstf1, U2af2, Rnps1, Snu13, Tsen15, Lsm10, Puf60, Tra2b, Lsm7, Pcbp1, Snrnp40, Phf5a, Hsf1, Srsf2, Ddx39b, Hnrnpa1, Ddx20, Ptcd2, Thoc3, Khdrbs1, Srrm1, Mbnl3, Sart3, Cdk12, Ttf2, Rbm39, Usp39, Lsm4, Pabpc1, Wbp11, Snrpd2, Hnrnpf, Prpf31, Clasrp, Gemin5, Acin1, Rbmx, Hnrnpl, Snrpe, Scnm1, Sugp1, …
GO:0006412	translation	Process	142	0.742	2.947	252	0.00013	0.015	Eif3c, Gars, Sars, Mars, Lars, Nars, Iars, Yars, Cars, Aars, Rps8, Eprs, Rpsa, Eif1, Wars, Vars, Rpl32, Rps17, Rack1, Eef2, Rpl38, Rps5, Rps5, Rpl29, Rpl13a, Rpl30, Rps24, Ears2, Mrps18b, Rps28, Rps9, Tars, Rps4x, Rps4x, Rpl6, Rpl7a, Rps20, Rps7, Rps14, Rps14, Rpl8, Rpl19, Rpl23, Eif5, Rpl37a, Rpl22, Farsb, Rps15, Mrpl3, Rpl27a, Rpl24, Rpl24, Rpl24, Gm2000, Rpl41, Rps26, Akt1, Rpl10a, Rpl10a, Eif…
GO:0008380	RNA splicing	Process	135	0.463	1.835	245	0.00013	0.015	C1qbp, Rbfox2, Zpr1, Prpf19, Sugp2, Srrm2, Thoc5, Snrnp200, U2af2, Rnps1, Rnps1, Snu13, Lsm10, Puf60, Tra2b, Lsm7, Phf5a, Srsf2, Ddx39b, Hnrnpa1, Ddx20, Thoc3, Srrm1, Mbnl3, Sart3, Sart3, Cdk12, Ttf2, Rbm39, Usp39, Lsm4, Pabpc1, Wbp11, Snrpd2, Hnrnpf, Prpf31, Clasrp, Gemin5, Acin1, Rbmx, Snrpe, Scnm1, Scnm1, Sugp1, Ddx47, Rrp1b, Rbm28, Sf3b3, Ddx46, Snw1, Eftud2, Sf3b6, Sf3a1, Snrnp25, Bcas2, Bud…
GO:0003735	structural constituent of ribosome	Function	122	0.785	3.052	205	0.00013	0.015	Rps8, Rpsa, Rpl32, Rps17, Rpl38, Rps5, Rpl29, Rpl13a, Rpl30, Rps24, Rplp0, Rplp0, Mrps18b, Rps28, Rps9, Rps16, Rps4x, Rps4x, Rpl23a, Rpl6, Rps20, Rps7, Rps11, Rps14, Rps14, Rpl8, Rpl21, Rpl19, Rpl19, Rpl12, Rps2, Rps2, Rpl23, Rpl23, Rpl37a, Rpl22, Rpl26, Rps15, Rps15, Rps13, Rps15a, Mrps2, Mrps2, Mrpl3, Rpl27a, Rpl27a, Rpl24, Rpl24, Gm2000, Rpl41, Rps26, Rpl10a, Rps10, Rps10, Rpl11, Rpl17, Rpl17,…
GO:0005840	ribosome	Component	117	0.807	3.099	180	0.00014	0.015	Rps8, Rpsa, Rpl32, Rpl18a, Rps17, Rack1, Rpl38, Rps5, Rps5, Rpl29, Rpl13a, Rpl13a, Rpl30, Rps24, Rplp0, Mrps18b, Rps28, Rps9, Rpl18, Rps16, Rps4x, Rpl23a, Rpl6, Rpl7a, Rps20, Rps7, Rps18, Rps11, Rps14, Rpl8, Rpl21, Rpl28, Rpl19, Rpl12, Rpl12, Rps2, Rpl23, Rpl37a, Rpl35, Rpl22, Rpl22, Rps15, Rps13, Mrps2, Mrpl3, Rpl27a, Rpl24, Gm2000, Rpl13, Rpl41, Rps26, Rpl10a, Rps10, Rpl37, Rpl11, Mrpl44, Rpl17…
GO:0005681	spliceosomal complex	Component	98	0.51	1.916	152	0.00014	0.015	Prpf19, Prpf19, Srrm2, Snrnp200, Snrnp200, U2af2, Snu13, Tra2b, Tra2b, Lsm7, Dqx1, Snrnp40, Phf5a, Srsf2, Ddx39b, Hnrnpa1, Srrm1, Ttf2, Usp39, Lsm4, Pabpc1, Wbp11, Snrpd2, Hnrnpf, Prpf31, Rbmx, Rbmx, Snrpe, Sugp1, Rbm28, Sf3b3, Snw1, Eftud2, Sf3b6, Sf3a1, Snrnp25, Bcas2, Bud31, Sf3a3, Sf3a3, Syf2, Lsm2, Plrg1, Zcchc8, Snrpb2, Ddx41, Gemin2, Aqr, Aqr, Hnrnpa3, Pnn, Prpf6, Skiv2l2, Sf3b5, Prpf8, Zr…
GO:0004175	endopeptidase activity	Function	39	0.512	1.895	134	0.00014	0.015	Rhbdd1, Rhbdd1, Trappc12, Psmb5, Psmb5, Adamts20, Psmb2, Psmb2, Psmb1, Psmb1, Ncstn, Ncstn, Psma7, Psma7, Prep, Prep, Psmd13, Psmb4, Psmb4, Psma4, Psma4, Ctsd, Psmb3, Psmb3, Tpp1, Tpp1, Tpp1, Psmb6, Psmb6, Aph1a, Aph1a, Aph1a, Adamts13, Adamts13, Adamts13, Psma2, Psma2, Psmb10, Psmb10
GO:0006364	rRNA processing	Process	78	0.724	2.677	134	0.00014	0.015	Rps17, Rps24, Rps28, Rps16, Ddx51, Rps7, Rps7, Rpl26, Rps15, Pes1, Pes1, Pes1, Exosc5, Utp20, Mrm3, Rpl11, Rps19, Rps6, Rps6, Fcf1, Mrm1, Mrto4, Las1l, Rpl14, Rpl35a, Ddx27, Sbds, Pdcd11, Pa2g4, Rrp36, Rpl7, Tbl3, Nhp2, Nsa2, Bysl, Wdr36, Npm3, Wdr55, Wdr55, Gar1, Nol11, Rpl27, Ftsj3, Wdr43, Exosc1, Exosc4, Nat10, Lyar, Nol9, Nop10, Nop2, Wbp11, Exosc7, Ebna1bp2, Ddx47, Utp18, Ddx21, Rrp1b, Dimt1…
GO:0016874	ligase activity	Function	41	0.61	2.246	130	0.00014	0.015	Gars, Sars, Mars, Lars, Nars, Iars, Asns, Yars, Cars, Aars, Eprs, Wars, Vars, Ears2, Tars, Mthfd1l, Farsb, Vars2, Kars, Ctps, Hars, Pfas, Rtcb, Tars2, Ttll11, Carns1, Suclg2, Gss, Cad, Ass1, Dars, Nars2, Ctps2, Mthfd1, Dph6, Mars2, Slc27a4, Gatb, Ttll9, Uba3, Sars2
GO:0022625	cytosolic large ribosomal subunit	Component	82	0.868	3.193	130	0.00014	0.015	Rpl32, Rpl32, Rpl32, Rpl18a, Rpl18a, Rpl38, Rpl38, Rpl29, Rpl29, Rpl13a, Rpl13a, Rpl30, Rpl30, Rplp0, Rplp0, Rpl34, Rpl18, Rpl18, Rpl23a, Rpl23a, Rpl6, Rpl6, Rpl7a, Rpl7a, Rpl36a, Rpl36a, Rpl8, Rpl8, Rpl21, Rpl21, Rpl28, Rpl28, Rpl19, Rpl19, Rpl19, Rpl12, Rpl12, Rpl23, Rpl23, Rpl37a, Rpl35, Rpl35, Rpl22, Rpl22, Rpl26, Rpl26, Rpl27a, Rpl27a, Rpl24, Rpl24, Rpl13, Rpl13, Rpl10a, Rpl10a, Rpl37, Rpl37…
GO:1990904	ribonucleoprotein complex	Component	44	0.568	2.068	120	0.00014	0.015	Rps8, Eprs, Eef2, Rps5, Rpl13a, Rpl13a, Rplp0, Rps9, Rpl7a, Rps7, Rps2, Rpl22, Rpl26, Rps6, Rps3, Rpl4, Nup62, Npm1, Lrpprc, Rps3a1, Pa2g4, Tep1, Rpl7, Lin28a, Tefm, Ilf3, Snu13, Pabpc4, Rpl27, Ncl, Hsf1, Hnrnpa1, Nfatc2, Hnrnpab, Pabpc1, Gsk3b, Hnrnpl, Jrk, Bop1, Casc3, Eif4a3, Ruvbl2, Eefsec, Ncbp1
GO:0022857	transmembrane transporter activity	Function	13	0.547	1.939	100	0.00015	0.015	Slc25a4, Slc7a5, Slc7a11, Slc7a1, Slc19a2, Slc7a3, Slc17a7, Slc41a1, Slc35f6, Slc19a1, Slc35a2, Slc2a1, Slc35a4
GO:0008203	cholesterol metabolic process	Process	31	0.577	2.054	105	0.00015	0.015	Soat2, Soat2, Soat2, Cln8, Nfe2l1, Soat1, Soat1, Soat1, Mvd, Mttp, Fdxr, Cln6, Cln6, Fdft1, Scap, Apoa1, Apoa1, Apoa1, Lcat, Lcat, Abca2, Hnf1a, Mbtps1, Mvk, Apoa2, Apoa2, Apoa2, Cyp7b1, Prkaa1, Apobr, Arv1
GO:0071013	catalytic step 2 spliceosome	Component	63	0.556	1.987	107	0.00015	0.015	Prpf19, Prpf19, Tep1, Snrnp200, Snrnp200, Lsm7, Snrnp40, Pabpc1, Snrpd2, Snrpd2, Hnrnpf, Rbmx, Sf3b3, Snw1, Eftud2, Sf3b6, Sf3a1, Sf3a1, Sf3a3, Syf2, Syf2, Lsm2, Lsm2, Plrg1, Plrg1, Zcchc8, Eif4a3, Dhx8, Dhx8, Dhx35, Dhx35, Snrpb2, Snrpb2, Ddx41, Sf3a2, Aqr, Aqr, Pnn, Pnn, Prpf6, Prpf6, Rbm8a, Skiv2l2, Prpf8, Prpf8, Snrpd1, Snrpd1, Cwc27, Xab2, Xab2, Raly, Hnrnpk, Lsm3, Lsm3, Sf3b2, Sf3b2, Ddx23,…
GO:0051082	unfolded protein binding	Function	38	0.546	1.93	98	0.00015	0.015	Hspa9, Hspa9, Dnaja3, Hspb6, Uggt1, Uggt1, Trap1, Npm1, Shq1, Grpel1, Grpel1, Hspe1, Hsp90ab1, Ppif, Dnajb11, Ube4b, Pfdn6, Ccdc115, Dnaja4, Cryab, Canx, Ptges3, Pdrg1, Hspd1, Ssu2, Nudc, Nudcd3, Syvn1, Ppih, Calr, Tbce, Calr3, Dnajb2, Dnajb2, Hspa8, Hspa8, Hspa8, Tmem67
GO:0006457	protein folding	Process	39	0.609	2.133	92	0.00015	0.015	Hspa9, Dnaja3, Mesd, Mesd, Trap1, P4hb, Qsox2, Grpel1, Cct3, Hspe1, Hsp90ab1, Ppif, Dnajb11, Ero1l, Ero1l, Tbcd, Tbcd, Ube4b, Pfdn6, Cct7, Qsox1, Dnaja4, Cryab, Canx, Cct4, Ptges3, Pdrg1, Hspd1, Dnlz, Nudc, Nudcd3, Tbcc, Tcp1, Calr, Cct8, Cct2, Tbce, Cct5, Ric3
GO:0042254	ribosome biogenesis	Process	63	0.737	2.566	88	0.00015	0.015	C1qbp, Rplp0, Rps28, Ddx51, Rpl7a, Noc4l, Pes1, Mtg1, Rrs1, Nvl, Nvl, Fcf1, Drosha, Ipo4, Mrto4, Ddx56, Ddx27, Sbds, Nip7, Rrp36, Nhp2, Snu13, Nsa2, Bysl, Sdad1, Gar1, Nol11, Ftsj3, Wdr43, Eral1, Eif6, Urb2, Nop10, Nop2, Ebna1bp2, Riox1, Ddx28, Bop1, Rpf2, Nop14, Gtpbp4, Ddx31, Brix1, Dhx30, Nop58, Imp3, Isg20l2, Utp15, Mrpl10, Dkc1, Rcl1, Tsr3, Riox2, Pak1ip1, Rpf1, Aatf, Bud23, Nop56, Tsr1, Nsu…
GO:0005762	mitochondrial large ribosomal subunit	Component	50	0.637	2.207	85	0.00015	0.015	Mrpl3, Mrpl44, Nsun3, Mrpl38, Mrpl38, Mrpl24, Mrpl30, Mrpl47, Mrpl47, Mrpl9, Mrpl17, Mrpl17, Mrpl17, Mrpl37, Mrpl21, Mrpl21, Mrpl39, Mrpl39, Mrpl54, Mrpl58, Mrpl58, Mpv17l2, Mrpl46, Mrpl46, Mrpl43, Mrpl43, Mrpl15, Mrpl15, Mrpl15, Mrpl11, Mrpl11, Mrpl4, Mrpl53, Mrpl2, Mrpl2, Mrpl2, Mrpl12, Mrpl12, Mrpl52, Mrpl52, Mrpl10, Mrpl10, Mrpl10, Mrpl14, Mrpl19, Mrpl19, Mrpl27, Mrpl27, Nsun4, Nsun4
GO:0003743	translation initiation factor activity	Function	47	0.721	2.492	84	0.00015	0.015	Eif3c, Eif3c, Eif3c, Eif1, Eif1, Eif5, Eif2s2, Eif3i, Eif3i, Eif3i, Eif3b, Eif3b, Eif3b, Eif3b, Eif1ad, Eif3f, Eif3f, Eif3f, Eif4b, Eif3g, Eif3g, Eif3g, Eif2b4, Eif3d, Eif3d, Eif3d, Eif2b2, Eif6, Eif3l, Eif3l, Eif3l, Eif1b, Eif1b, Eif3k, Eif3k, Eif3k, Eif2b3, Eif2d, Eif2d, Eif2b5, Eif2b5, Eif4h, Eif2a, Eif2a, Eif3h, Eif3h, Eif3h
GO:0034976	response to endoplasmic reticulum stress	Process	31	0.691	2.381	82	0.00015	0.015	Trib3, Herpud1, Atf4, Atf4, Ddit3, Ddit3, Ern1, Wfs1, Wfs1, Tmbim6, Fam129a, P4hb, P4hb, Ppp1r15a, Ppp1r15a, Ppp1r15a, Ero1l, Ube4b, Bbc3, Bbc3, Sel1l, Os9, Nfe2l2, Stc2, Dnajb9, Pik3r2, Tmem259, Tmem259, Eif2b5, Cebpb, Rasgrf2
GO:0022627	cytosolic small ribosomal subunit	Component	54	0.839	2.882	81	0.00015	0.015	Rps8, Rps8, Rpsa, Rpsa, Rps17, Rack1, Rps5, Rps5, Rps24, Rps28, Rps28, Rps9, Rps9, Rps16, Rps16, Rps4x, Rps20, Rps20, Rps7, Rps7, Rps18, Rps11, Rps11, Rps14, Rps14, Rps2, Rps2, Rps15, Rps15, Rps13, Rps13, Rps15a, Rps15a, Rps26, Rps26, Rps10, Rps10, Rps19, Rps19, Rps6, Rps6, Rps29, Rps29, Rps3, Rps3, Rps21, Rps21, Rps3a1, Rps27a, Rps27a, Rps23, Rps23, Mrps5, Rps25
GO:0006413	translational initiation	Process	37	0.73	2.435	66	0.00016	0.015	Eif3c, Eif3c, Eif3c, Eif1, Eif5, Eif2s2, Eif3i, Eif3i, Eif3b, Eif3b, Eif3b, Eif1ad, Eif3f, Eif3f, Eif3f, Eif4b, Eif3g, Eif3g, Eif2b4, Eif3d, Eif3d, Eif2b2, Eif6, Yae1d1, Eif3l, Eif3l, Eif3l, Eif1b, Eif3k, Eif3k, Eif2b3, Eif2d, Eif2b5, Eif4h, Eif2a, Eif3h, Eif3h
GO:0000049	tRNA binding	Function	26	0.767	2.518	61	0.00016	0.015	Mars, Iars, Xpot, Xpot, Yars, Cars, Aars, Aars, Ears2, Rpl6, Mettl1, Trmt1, Rps10, Pus1, Yrdc, Mrps27, Nsun3, Kars, Hsd17b10, Trnau1ap, Nsun2, Ctu2, Xpo5, Trmu, Nat10, Dtd1
GO:0003899	DNA-directed 5'-3' RNA polymerase activity	Function	30	0.658	2.117	55	0.00016	0.015	Polr1a, Polr1a, Polr2e, Polr2e, Polr3d, Polr2c, Polr2c, Polr2m, Polr3h, Polr3h, Polr1e, Polr1c, Polr1c, Polr3b, Polr3b, Polr2g, Polr2j, Polr2j, Polr3a, Polr3a, Polr3c, Polr2f, Polr2f, Twistnb, Twistnb, Polr3gl, Polrmt, Polrmt, Polr2h, Crcp
GO:0005763	mitochondrial small ribosomal subunit	Component	27	0.711	2.27	52	0.00016	0.015	Mrps18b, Mrps18b, Mrps2, Mrps2, Mrps2, Mrps27, Mrps23, Mrps9, Mrps17, Mrps17, Mrps17, Mrps26, Mrps35, Mrps28, Mrps5, Mrps5, Mrps15, Mrps15, Mrps10, Mrps10, Mrps16, Mrps16, Mrps16, Mrps24, Mrps7, Mrps7, Mrps7
GO:0002181	cytoplasmic translation	Process	30	0.839	2.666	51	0.00016	0.015	Rpl18a, Rpl38, Rpl29, Rpl30, Rplp0, Rps28, Rpl18, Rpl6, Rpl8, Rpl8, Rpl19, Rpl22, Rpl26, Rpl24, Rps26, Rpl10a, Rpl11, Rpl17, Rps29, Rpl15, Rpl31, Rpl31, Rplp1, Rps21, Rpl39, Rpl35a, Eif4b, Rpl7, Rpl36, Rps23
GO:0042645	mitochondrial nucleoid	Component	23	0.666	2.118	51	0.00016	0.015	Hspa9, Shmt2, Dnaja3, Lonp1, Atp5b, Lrpprc, Hsd17b10, Elac2, Tefm, Poldip2, Tufm, Ddx28, Supv3l1, Atad3a, Uqcc2, Dhx30, Ssbp1, Ssbp1, Tert, Polg, Polrmt, Lrrc59, Mpg
GO:0006865	amino acid transport	Process	8	0.695	2.186	48	0.00016	0.015	Slc3a2, Slc7a5, Slc7a11, Slc7a1, Slc6a9, Slc7a3, Myc, Slc38a7
GO:0070059	intrinsic apoptotic signaling pathway in response to endoplasmic reticulum stress	Process	19	0.709	2.203	45	0.00016	0.015	Trib3, Atf4, Ddit3, Ddit3, Ddit3, Ern1, Ern1, Tmbim6, Tmbim6, Bag6, Chac1, Ero1l, Bbc3, Bbc3, Bbc3, Gsk3b, Bax, Bax, Bak1
